# Genome-wide and gene expression analyses of the hagfish olfactory receptors illuminate lineage-specific diversification of olfaction in basal vertebrates

**DOI:** 10.1101/2025.07.23.666228

**Authors:** Hirofumi Kariyayama, Ooi Yusuke, Hiromu Kashima, Taiki Nakanowatari, Riho Harada, Yoko Yamaguchi, Daichi G. Suzuki

## Abstract

Olfactory receptors (ORs) of vertebrates have undergone remarkable diversification, but the ancestral repertoire remains incompletely understood. Here, we present a comprehensive genome-wide survey and gene expression analyses of OR genes in hagfish, a cyclostome group that typically inhabits the deep sea with a well-developed olfactory system. We identified 48 main olfactory receptors (mORs), two vomeronasal type 1 receptors (V1Rs), 135 typical vomeronasal type 2 receptors (V2Rs), and no trace amine-associated receptors (TAARs) in the inshore hagfish (*Eptatretus burgeri*). Notably, V2Rs were highly clustered on a single scaffold, suggesting tandem gene duplications as the main mechanism of diversification. Transcriptome analysis confirmed that most of these OR genes are expressed predominantly in the olfactory organ. Using *in situ* hybridization, we further confirmed that at least some of these genes are expressed in olfactory receptor cells. These gene expression analyses support the role of these genes as functional ORs. Our findings challenge the prevailing view that typical olfactory V2Rs originated in gnathostomes and instead suggest that they were present in the common ancestor of all vertebrates but were lost in lampreys.

The extensive diversification of V2Rs in hagfish likely reflects adaptations to life in low-light and chemically complex environments. This study highlights the evolution of vertebrate sensory systems in a mosaic manner, underscoring the importance of hagfish as a key animal for reconstructing the evolutionary history of early vertebrates.

**Graphical abstract:** 

**Highlights:**

- Genomic and expression analyses reveal hagfish olfactory receptor repertoire.
- V2Rs are extensively diversified in hagfish.
- The olfactory function of V2Rs is traced back to the common ancestor of vertebrates.
- The olfactory receptor repertoires of basal vertebrates underwent mosaic evolution.
