## Supplemental Table 1 for "Genome-wide and gene expression analyses of the hagfish olfactory receptors illuminate lineage-specific diversification of olfaction in basal vertebrates"

### Sheet: Sheet1
	Gene	Primers		Ensembl ID
		Forward	Reverse + T3 (in lowercase)
	mOR5	CGATGTATTCTTCCTCAAAACCATGTTCCA	attaaccctcactaaagggaATGGGGTTGCTGATAGGAGG	ENSEBUT00000003975
	V1R1	GATCATGCACCTGGCGTTGGTAAATCTGGT	attaaccctcactaaagggaCCGAGAGGCTTCACATCTCC	ENSEBUT00000028488
	V2R33	GCATGGAAGTATCGAACAATCACAAAGCAT	attaaccctcactaaagggaAAATGAAGCACAGACCTTGC	ENSEBUT00000023919
