## Supplemental File 1 for "Genome-wide and gene expression analyses of the hagfish olfactory receptors illuminate lineage-specific diversification of olfaction in basal vertebrates"

### Sheet: mOR
Gene_name	contig	type	seqstart	seqend	strand
Ebu-OR1	FYBX03000011.1	CDS	133895305	133896285	+
Ebu-OR2	FYBX03000011.1	CDS	134518795	134519757	+
Ebu-OR3	FYBX03000008.1	CDS	32545230	32546186	-
Ebu-OR4	FYBX03000001.1	CDS	31711179	31712174	-
Ebu-OR5	FYBX03000005.1	CDS	45573780	45574772	-
Ebu-OR6	FYBX03000013.1	CDS	15569633	15570628	-
Ebu-OR7	FYBX03000008.1	CDS	89021121	89022119	+
Ebu-OR8	FYBX03000012.1	CDS	118677591	118678577	+
Ebu-OR9	FYBX03000011.1	CDS	16140257	16141249	+
Ebu-OR10	FYBX03000001.1	CDS	101496513	101497508	-
Ebu-OR11	FYBX03000001.1	CDS	1198589	1199602	+
Ebu-OR12	FYBX02010530.1	CDS	2758679	2758730	+
Ebu-OR12	FYBX02010530.1	CDS	2760097	2760526	+
Ebu-OR12	FYBX02010530.1	CDS	2810692	2810722	+
Ebu-OR12	FYBX02010530.1	CDS	2844397	2844727	+
Ebu-OR12	FYBX02010530.1	CDS	2846977	2847035	+
Ebu-OR13	FYBX03000011.1	CDS	126617460	126618437	+
Ebu-OR14	FYBX03000001.1	CDS	32517688	32518650	-
Ebu-OR15	FYBX03000008.1	CDS	88165316	88166320	+
Ebu-OR16	FYBX02000030.1	CDS	460113	461119	-
Ebu-OR16	FYBX02000030.1	CDS	462925	462952	-
Ebu-OR17	FYBX03000011.1	CDS	134226198	134227151	+
Ebu-OR18	FYBX02009973.1	CDS	270022	270090	-
Ebu-OR18	FYBX02009973.1	CDS	270949	271636	-
Ebu-OR18	FYBX02009973.1	CDS	271671	271876	-
Ebu-OR19	FYBX02010328.1	CDS	576107	576174	+
Ebu-OR19	FYBX02010328.1	CDS	577864	578160	+
Ebu-OR19	FYBX02010328.1	CDS	578196	578729	+
Ebu-OR19	FYBX02010328.1	CDS	580268	580289	+
Ebu-OR20	FYBX02010529.1	CDS	254224	254254	+
Ebu-OR20	FYBX02010529.1	CDS	258525	259018	+
Ebu-OR20	FYBX02010529.1	CDS	297544	297981	+
Ebu-OR21	FYBX03000001.1	CDS	31855308	31855740	+
Ebu-OR21	FYBX03000001.1	CDS	31855741	31855804	+
Ebu-OR21	FYBX03000001.1	CDS	31855805	31856382	+
Ebu-OR22	FYBX03000001.1	CDS	82178566	82179540	+
Ebu-OR23	FYBX03000001.1	CDS	32179269	32180258	+
Ebu-OR24	FYBX02010530.1	CDS	3011129	3011642	+
Ebu-OR24	FYBX02010530.1	CDS	3011686	3012027	+
Ebu-OR24	FYBX02010530.1	CDS	3013431	3013519	+
Ebu-OR25	FYBX03000001.1	CDS	82432398	82433381	+
Ebu-OR26	FYBX03000012.1	CDS	118004683	118005651	+
Ebu-OR27	FYBX02010055.1	CDS	295833	295883	-
Ebu-OR27	FYBX02010055.1	CDS	300770	300913	-
Ebu-OR27	FYBX02010055.1	CDS	300960	301719	-
Ebu-OR27	FYBX02010055.1	CDS	305142	305152	-
Ebu-OR28	FYBX03000001.1	CDS	32413681	32414694	-
Ebu-OR29	FYBX03000011.1	CDS	134130106	134131077	-
Ebu-OR30	FYBX03000011.1	CDS	134793144	134794124	-
Ebu-OR31	FYBX03000001.1	CDS	1606952	1607929	-
Ebu-OR32	FYBX02010773.1	CDS	48443	48445	+
Ebu-OR32	FYBX02010773.1	CDS	49243	49928	+
Ebu-OR32	FYBX02010773.1	CDS	107047	107302	+
Ebu-OR33	FYBX03000001.1	CDS	31096122	31097120	-
Ebu-OR34	FYBX03000008.1	CDS	88965493	88966506	+
Ebu-OR35	FYBX03000001.1	CDS	31007711	31008574	-
Ebu-OR36	FYBX03000001.1	CDS	101572636	101573589	-
Ebu-OR37	FYBX02010055.1	CDS	102561	102886	+
Ebu-OR37	FYBX02010055.1	CDS	103000	103505	+
Ebu-OR37	FYBX02010055.1	CDS	108357	108478	+
Ebu-OR38	FYBX03000007.1	CDS	119862941	119863936	-
Ebu-OR39	FYBX03000001.1	CDS	100720069	100721082	+
Ebu-OR40	FYBX03000008.1	CDS	88067417	88068406	-
Ebu-OR41	FYBX03000001.1	CDS	101410876	101411868	+
Ebu-OR42	FYBX03000001.1	CDS	101431942	101432937	+
Ebu-OR43	FYBX03000001.1	CDS	101297068	101298024	-
Ebu-OR44	FYBX03000008.1	CDS	88988781	88989779	+
Ebu-OR45	FYBX03000001.1	CDS	31123465	31124385	-
Ebu-OR46	FYBX03000001.1	CDS	32840918	32841889	-
Ebu-OR47	FYBX03000001.1	CDS	31912886	31913887	+
Ebu-OR48	FYBX03000011.1	CDS	135154731	135155738	-

### Sheet: V1R
Gene_name	contig	type	seqstart	seqend	strand
Ebu-V1R1	FYBX02000147.1	CDS	3657665	3658028	-
Ebu-V1R1	FYBX02000147.1	CDS	3661700	3661935	-
Ebu-V1R1	FYBX02000147.1	CDS	3662282	3662782	-
Ebu-V1R2	FYBX03000011	CDS	38567548	38567775	-
Ebu-V1R2	FYBX03000011	CDS	38589846	38590025	-
Ebu-V1R2	FYBX03000011	CDS	38594115	38594278	-
Ebu-V1R2	FYBX03000011	CDS	38597986	38598167	-
Ebu-V1R2	FYBX03000011	CDS	38614863	38615170	-

### Sheet: V2R
Gene_name	contig	type	seqstart	seqend	strand
Ebu-CaSR	FYBX02010228.1	CDS	7008890	7009944	-
Ebu-CaSR	FYBX02010228.1	CDS	7014935	7015058	-
Ebu-CaSR	FYBX02010228.1	CDS	7015223	7015430	-
Ebu-CaSR	FYBX02010228.1	CDS	7015761	7016173	-
Ebu-CaSR	FYBX02010228.1	CDS	7018101	7018547	-
Ebu-CaSR	FYBX02010228.1	CDS	7019340	7019637	-
Ebu-CaSR	FYBX02010228.1	CDS	7019759	7019994	-
Ebu-V2R-like	FYBX02010486.1	CDS	231544	231725	+
Ebu-V2R-like	FYBX02010486.1	CDS	232499	232784	+
Ebu-V2R-like	FYBX02010486.1	CDS	250839	251651	+
Ebu-V2R-like	FYBX02010486.1	CDS	264372	264611	+
Ebu-V2R-like	FYBX02010486.1	CDS	272943	273066	+
Ebu-V2R-like	FYBX02010486.1	CDS	282187	283118	+
Ebu-V2R1	FYBX03000006.1	CDS	98786551	98787447	-
Ebu-V2R2	FYBX03000002.1	CDS	95220024	95220484	-
Ebu-V2R2	FYBX03000002.1	CDS	95231763	95232240	-
Ebu-V2R2	FYBX03000002.1	CDS	95272035	95272310	-
Ebu-V2R2	FYBX03000002.1	CDS	95309141	95309343	-
Ebu-V2R2	FYBX03000002.1	CDS	95309728	95310129	-
Ebu-V2R2	FYBX03000002.1	CDS	95316736	95317025	-
Ebu-V2R2	FYBX03000002.1	CDS	95319906	95320180	-
Ebu-V2R3	FYBX02010780.1	CDS	1605901	1606034	+
Ebu-V2R3	FYBX02010780.1	CDS	1606619	1606862	+
Ebu-V2R3	FYBX02010780.1	CDS	1616769	1616794	+
Ebu-V2R3	FYBX02010780.1	CDS	1630559	1630730	+
Ebu-V2R3	FYBX02010780.1	CDS	1660721	1660864	+
Ebu-V2R3	FYBX02010780.1	CDS	1661243	1661747	+
Ebu-V2R3	FYBX02010780.1	CDS	1682865	1683058	+
Ebu-V2R3	FYBX02010780.1	CDS	1685116	1685239	+
Ebu-V2R3	FYBX02010780.1	CDS	1722563	1722942	+
Ebu-V2R3	FYBX02010780.1	CDS	1730472	1730513	+
Ebu-V2R3	FYBX02010780.1	CDS	1769855	1770292	+
Ebu-V2R4	FYBX03000002.1	CDS	109481021	109481491	-
Ebu-V2R4	FYBX03000002.1	CDS	109502519	109502931	-
Ebu-V2R4	FYBX03000002.1	CDS	109509740	109509850	-
Ebu-V2R4	FYBX03000002.1	CDS	109522178	109522466	-
Ebu-V2R4	FYBX03000002.1	CDS	109522560	109522869	-
Ebu-V2R4	FYBX03000002.1	CDS	109535577	109535820	-
Ebu-V2R4	FYBX03000002.1	CDS	109610855	109611128	-
Ebu-V2R4	FYBX03000002.1	CDS	109616170	109616487	-
Ebu-V2R5	FYBX03000002.1	CDS	6030662	6031119	-
Ebu-V2R5	FYBX03000002.1	CDS	6035815	6036204	-
Ebu-V2R5	FYBX03000002.1	CDS	6036319	6036442	-
Ebu-V2R5	FYBX03000002.1	CDS	6041176	6041403	-
Ebu-V2R5	FYBX03000002.1	CDS	6054904	6055172	-
Ebu-V2R5	FYBX03000002.1	CDS	6055518	6055802	-
Ebu-V2R5	FYBX03000002.1	CDS	6063431	6063746	-
Ebu-V2R6	FYBX02010780.1	CDS	166653	167091	-
Ebu-V2R6	FYBX02010780.1	CDS	167488	167507	-
Ebu-V2R6	FYBX02010780.1	CDS	170828	171198	-
Ebu-V2R6	FYBX02010780.1	CDS	179333	179456	-
Ebu-V2R6	FYBX02010780.1	CDS	181158	181276	-
Ebu-V2R6	FYBX02010780.1	CDS	183764	183908	-
Ebu-V2R6	FYBX02010780.1	CDS	184375	184612	-
Ebu-V2R6	FYBX02010780.1	CDS	197744	197754	-
Ebu-V2R6	FYBX02010780.1	CDS	198713	198955	-
Ebu-V2R6	FYBX02010780.1	CDS	238098	238449	-
Ebu-V2R6	FYBX02010780.1	CDS	239249	239295	-
Ebu-V2R7	FYBX03000002.1	CDS	65539253	65539588	+
Ebu-V2R7	FYBX03000002.1	CDS	65545317	65545590	+
Ebu-V2R7	FYBX03000002.1	CDS	65556792	65557046	+
Ebu-V2R7	FYBX03000002.1	CDS	65557548	65557828	+
Ebu-V2R7	FYBX03000002.1	CDS	65583802	65584029	+
Ebu-V2R7	FYBX03000002.1	CDS	65597260	65597383	+
Ebu-V2R7	FYBX03000002.1	CDS	65605912	65606304	+
Ebu-V2R7	FYBX03000002.1	CDS	65610524	65611002	+
Ebu-V2R8	FYBX03000002.1	CDS	81967319	81967595	+
Ebu-V2R8	FYBX03000002.1	CDS	81987997	81988595	+
Ebu-V2R8	FYBX03000002.1	CDS	82001163	82001414	+
Ebu-V2R8	FYBX03000002.1	CDS	82028122	82028245	+
Ebu-V2R8	FYBX03000002.1	CDS	82049340	82049729	+
Ebu-V2R8	FYBX03000002.1	CDS	82053720	82054213	+
Ebu-V2R9	FYBX02009448.1	CDS	2117352	2117353	+
Ebu-V2R9	FYBX02009448.1	CDS	2120029	2120281	+
Ebu-V2R9	FYBX02009448.1	CDS	2124430	2124694	+
Ebu-V2R9	FYBX02009448.1	CDS	2125057	2125368	+
Ebu-V2R9	FYBX02009448.1	CDS	2125618	2125748	+
Ebu-V2R9	FYBX02009448.1	CDS	2131920	2132147	+
Ebu-V2R9	FYBX02009448.1	CDS	2132274	2132388	+
Ebu-V2R9	FYBX02009448.1	CDS	2227966	2228295	+
Ebu-V2R9	FYBX02009448.1	CDS	2311521	2311858	+
Ebu-V2R10	FYBX03000002.1	CDS	76253464	76253915	-
Ebu-V2R10	FYBX03000002.1	CDS	76255590	76255976	-
Ebu-V2R10	FYBX03000002.1	CDS	76271614	76271737	-
Ebu-V2R10	FYBX03000002.1	CDS	76288780	76289049	-
Ebu-V2R10	FYBX03000002.1	CDS	76289235	76289535	-
Ebu-V2R10	FYBX03000002.1	CDS	76292706	76292967	-
Ebu-V2R10	FYBX03000002.1	CDS	76310074	76310347	-
Ebu-V2R11	FYBX02010651.1	CDS	3982072	3982319	+
Ebu-V2R11	FYBX02010651.1	CDS	3982710	3982995	+
Ebu-V2R11	FYBX02010651.1	CDS	4040206	4040479	+
Ebu-V2R11	FYBX02010651.1	CDS	4057511	4057769	+
Ebu-V2R11	FYBX02010651.1	CDS	4058124	4058397	+
Ebu-V2R11	FYBX02010651.1	CDS	4072131	4072352	+
Ebu-V2R11	FYBX02010651.1	CDS	4072461	4072584	+
Ebu-V2R11	FYBX02010651.1	CDS	4076549	4076938	+
Ebu-V2R11	FYBX02010651.1	CDS	4083908	4084470	+
Ebu-V2R12	FYBX02010780.1	CDS	255431	255516	-
Ebu-V2R12	FYBX02010780.1	CDS	255922	256253	-
Ebu-V2R12	FYBX02010780.1	CDS	265107	265162	-
Ebu-V2R12	FYBX02010780.1	CDS	305371	305765	-
Ebu-V2R12	FYBX02010780.1	CDS	311433	311526	-
Ebu-V2R12	FYBX02010780.1	CDS	317010	317243	-
Ebu-V2R12	FYBX02010780.1	CDS	321386	321584	-
Ebu-V2R12	FYBX02010780.1	CDS	321855	322257	-
Ebu-V2R12	FYBX02010780.1	CDS	345587	345772	-
Ebu-V2R12	FYBX02010780.1	CDS	345884	345910	-
Ebu-V2R12	FYBX02010780.1	CDS	357714	357846	-
Ebu-V2R13	FYBX02010088.1	CDS	227537	227674	+
Ebu-V2R13	FYBX02010088.1	CDS	231081	231311	+
Ebu-V2R13	FYBX02010088.1	CDS	246927	247304	+
Ebu-V2R13	FYBX02010088.1	CDS	247335	247613	+
Ebu-V2R13	FYBX02010088.1	CDS	263027	263158	+
Ebu-V2R13	FYBX02010088.1	CDS	274202	274325	+
Ebu-V2R13	FYBX02010088.1	CDS	309421	309822	+
Ebu-V2R13	FYBX02010088.1	CDS	310284	310744	+
Ebu-V2R14	FYBX02010774.1	CDS	1648472	1648665	+
Ebu-V2R14	FYBX02010774.1	CDS	1652329	1652602	+
Ebu-V2R14	FYBX02010774.1	CDS	1652726	1652999	+
Ebu-V2R14	FYBX02010774.1	CDS	1653346	1653597	+
Ebu-V2R14	FYBX02010774.1	CDS	1654006	1654283	+
Ebu-V2R14	FYBX02010774.1	CDS	1666541	1666786	+
Ebu-V2R14	FYBX02010774.1	CDS	1676086	1676161	+
Ebu-V2R14	FYBX02010774.1	CDS	1677973	1678356	+
Ebu-V2R14	FYBX02010774.1	CDS	1680156	1680595	+
Ebu-V2R15	FYBX02010833.1	CDS	568673	568727	+
Ebu-V2R15	FYBX02010833.1	CDS	569861	570177	+
Ebu-V2R15	FYBX02010833.1	CDS	570616	570878	+
Ebu-V2R15	FYBX02010833.1	CDS	583692	583938	+
Ebu-V2R15	FYBX02010833.1	CDS	590540	590779	+
Ebu-V2R15	FYBX02010833.1	CDS	596554	596677	+
Ebu-V2R15	FYBX02010833.1	CDS	622618	623453	+
Ebu-V2R15	FYBX02010833.1	CDS	623737	623928	+
Ebu-V2R16	FYBX03000002.1	CDS	82399445	82399765	+
Ebu-V2R16	FYBX03000002.1	CDS	82399902	82400175	+
Ebu-V2R16	FYBX03000002.1	CDS	82428223	82428821	+
Ebu-V2R16	FYBX03000002.1	CDS	82471712	82472083	+
Ebu-V2R16	FYBX03000002.1	CDS	82475352	82475475	+
Ebu-V2R16	FYBX03000002.1	CDS	82479939	82480328	+
Ebu-V2R16	FYBX03000002.1	CDS	82480805	82481265	+
Ebu-V2R17	FYBX03000002.1	CDS	95609263	95609566	+
Ebu-V2R17	FYBX03000002.1	CDS	95613659	95614356	+
Ebu-V2R17	FYBX03000002.1	CDS	95638968	95639192	+
Ebu-V2R17	FYBX03000002.1	CDS	95665371	95665494	+
Ebu-V2R17	FYBX03000002.1	CDS	95667407	95667754	+
Ebu-V2R17	FYBX03000002.1	CDS	95673290	95673807	+
Ebu-V2R18	FYBX02009670.1	CDS	839876	840059	+
Ebu-V2R18	FYBX02009670.1	CDS	840269	840540	+
Ebu-V2R18	FYBX02009670.1	CDS	844599	844872	+
Ebu-V2R18	FYBX02009670.1	CDS	863432	863866	+
Ebu-V2R18	FYBX02009670.1	CDS	900740	901589	+
Ebu-V2R18	FYBX02009670.1	CDS	901938	902016	+
Ebu-V2R19	FYBX03000002.1	CDS	109412283	109412770	-
Ebu-V2R19	FYBX03000002.1	CDS	109416746	109417135	-
Ebu-V2R19	FYBX03000002.1	CDS	109419298	109419408	-
Ebu-V2R19	FYBX03000002.1	CDS	109436679	109436922	-
Ebu-V2R19	FYBX03000002.1	CDS	109437011	109437286	-
Ebu-V2R20	FYBX03000092.1	CDS	81418	81926	-
Ebu-V2R20	FYBX03000092.1	CDS	85306	85692	-
Ebu-V2R20	FYBX03000092.1	CDS	102605	102767	-
Ebu-V2R21	FYBX02010088.1	CDS	384425	384475	+
Ebu-V2R21	FYBX02010088.1	CDS	388125	388457	+
Ebu-V2R21	FYBX02010088.1	CDS	388608	388889	+
Ebu-V2R21	FYBX02010088.1	CDS	396548	396605	+
Ebu-V2R21	FYBX02010088.1	CDS	398051	398126	+
Ebu-V2R21	FYBX02010088.1	CDS	398254	398572	+
Ebu-V2R21	FYBX02010088.1	CDS	414484	414708	+
Ebu-V2R21	FYBX02010088.1	CDS	426244	426367	+
Ebu-V2R21	FYBX02010088.1	CDS	440246	440635	+
Ebu-V2R21	FYBX02010088.1	CDS	441143	441603	+
Ebu-V2R22	FYBX02010651.1	CDS	4328145	4328635	-
Ebu-V2R22	FYBX02010651.1	CDS	4328765	4329142	-
Ebu-V2R22	FYBX02010651.1	CDS	4335876	4335999	-
Ebu-V2R22	FYBX02010651.1	CDS	4336114	4336323	-
Ebu-V2R22	FYBX02010651.1	CDS	4374860	4375224	-
Ebu-V2R22	FYBX02010651.1	CDS	4375639	4375795	-
Ebu-V2R22	FYBX02010651.1	CDS	4402606	4402884	-
Ebu-V2R22	FYBX02010651.1	CDS	4440651	4440885	-
Ebu-V2R22	FYBX02010651.1	CDS	4442522	4442718	-
Ebu-V2R23	FYBX02010774.1	CDS	656418	656536	+
Ebu-V2R23	FYBX02010774.1	CDS	656734	657013	+
Ebu-V2R23	FYBX02010774.1	CDS	679114	679370	+
Ebu-V2R23	FYBX02010774.1	CDS	680631	680662	+
Ebu-V2R23	FYBX02010774.1	CDS	681244	681477	+
Ebu-V2R23	FYBX02010774.1	CDS	683045	683405	+
Ebu-V2R23	FYBX02010774.1	CDS	696282	696453	+
Ebu-V2R23	FYBX02010774.1	CDS	704990	705113	+
Ebu-V2R23	FYBX02010774.1	CDS	708755	709144	+
Ebu-V2R23	FYBX02010774.1	CDS	712820	712838	+
Ebu-V2R23	FYBX02010774.1	CDS	718843	719263	+
Ebu-V2R23	FYBX02010774.1	CDS	719924	720148	+
Ebu-V2R24	FYBX03000002.1	CDS	19158461	19158915	-
Ebu-V2R24	FYBX03000002.1	CDS	19159667	19160056	-
Ebu-V2R24	FYBX03000002.1	CDS	19164957	19165080	-
Ebu-V2R24	FYBX03000002.1	CDS	19171010	19171288	-
Ebu-V2R24	FYBX03000002.1	CDS	19182545	19182823	-
Ebu-V2R24	FYBX03000002.1	CDS	19183411	19183664	-
Ebu-V2R24	FYBX03000002.1	CDS	19195461	19195734	-
Ebu-V2R24	FYBX03000002.1	CDS	19199267	19199578	-
Ebu-V2R25	FYBX02009448.1	CDS	2419623	2419631	+
Ebu-V2R25	FYBX02009448.1	CDS	2421432	2421583	+
Ebu-V2R25	FYBX02009448.1	CDS	2422872	2423145	+
Ebu-V2R25	FYBX02009448.1	CDS	2486113	2486192	+
Ebu-V2R25	FYBX02009448.1	CDS	2486227	2486356	+
Ebu-V2R25	FYBX02009448.1	CDS	2488672	2488712	+
Ebu-V2R25	FYBX02009448.1	CDS	2491958	2492220	+
Ebu-V2R25	FYBX02009448.1	CDS	2492620	2492913	+
Ebu-V2R25	FYBX02009448.1	CDS	2497143	2497345	+
Ebu-V2R25	FYBX02009448.1	CDS	2497629	2497752	+
Ebu-V2R25	FYBX02009448.1	CDS	2504936	2505346	+
Ebu-V2R25	FYBX02009448.1	CDS	2513806	2514242	+
Ebu-V2R25	FYBX02009448.1	CDS	2520628	2520915	+
Ebu-V2R26	FYBX03000002.1	CDS	17807976	17808433	-
Ebu-V2R26	FYBX03000002.1	CDS	17821563	17822054	-
Ebu-V2R26	FYBX03000002.1	CDS	17836611	17836842	-
Ebu-V2R26	FYBX03000002.1	CDS	17838402	17838697	-
Ebu-V2R26	FYBX03000002.1	CDS	17839058	17839276	-
Ebu-V2R26	FYBX03000002.1	CDS	17839983	17840256	-
Ebu-V2R26	FYBX03000002.1	CDS	17845565	17845867	-
Ebu-V2R27	FYBX02010774.1	CDS	1105569	1105570	+
Ebu-V2R27	FYBX02010774.1	CDS	1107417	1107717	+
Ebu-V2R27	FYBX02010774.1	CDS	1107842	1108018	+
Ebu-V2R27	FYBX02010774.1	CDS	1108388	1108489	+
Ebu-V2R27	FYBX02010774.1	CDS	1116310	1116599	+
Ebu-V2R27	FYBX02010774.1	CDS	1241471	1241865	+
Ebu-V2R27	FYBX02010774.1	CDS	1427115	1427583	+
Ebu-V2R27	FYBX02010774.1	CDS	1428477	1428561	+
Ebu-V2R28	FYBX02009761.1	CDS	2623858	2624043	+
Ebu-V2R28	FYBX02009761.1	CDS	2633982	2634105	+
Ebu-V2R28	FYBX02009761.1	CDS	2694556	2694926	+
Ebu-V2R28	FYBX02009761.1	CDS	2814443	2814482	+
Ebu-V2R28	FYBX02009761.1	CDS	2838433	2838897	+
Ebu-V2R28	FYBX02009761.1	CDS	2840480	2840524	+
Ebu-V2R28	FYBX02009761.1	CDS	2840579	2840625	+
Ebu-V2R29	FYBX02009448.1	CDS	129236	129696	-
Ebu-V2R29	FYBX02009448.1	CDS	164531	164911	-
Ebu-V2R29	FYBX02009448.1	CDS	207397	207520	-
Ebu-V2R29	FYBX02009448.1	CDS	208539	208763	-
Ebu-V2R29	FYBX02009448.1	CDS	211337	211590	-
Ebu-V2R29	FYBX02009448.1	CDS	211982	212257	-
Ebu-V2R29	FYBX02009448.1	CDS	268341	268614	-
Ebu-V2R29	FYBX02009448.1	CDS	281798	282071	-
Ebu-V2R29	FYBX02009448.1	CDS	318094	318347	-
Ebu-V2R30	FYBX02010780.1	CDS	426936	427373	-
Ebu-V2R30	FYBX02010780.1	CDS	436162	436556	-
Ebu-V2R30	FYBX02010780.1	CDS	449087	449210	-
Ebu-V2R30	FYBX02010780.1	CDS	451595	451802	-
Ebu-V2R30	FYBX02010780.1	CDS	461117	461367	-
Ebu-V2R30	FYBX02010780.1	CDS	461713	462162	-
Ebu-V2R30	FYBX02010780.1	CDS	479429	479605	-
Ebu-V2R30	FYBX02010780.1	CDS	488381	488660	-
Ebu-V2R30	FYBX02010780.1	CDS	489302	489651	-
Ebu-V2R31	FYBX02010780.1	CDS	94233	94680	-
Ebu-V2R31	FYBX02010780.1	CDS	96151	96187	-
Ebu-V2R31	FYBX02010780.1	CDS	100076	100465	-
Ebu-V2R31	FYBX02010780.1	CDS	113855	113978	-
Ebu-V2R31	FYBX02010780.1	CDS	120349	120819	-
Ebu-V2R31	FYBX02010780.1	CDS	121216	121405	-
Ebu-V2R31	FYBX02010780.1	CDS	145663	145871	-
Ebu-V2R31	FYBX02010780.1	CDS	159186	159479	-
Ebu-V2R32	FYBX02009448.1	CDS	1944719	1944866	+
Ebu-V2R32	FYBX02009448.1	CDS	1944982	1945310	+
Ebu-V2R32	FYBX02009448.1	CDS	1981795	1982068	+
Ebu-V2R32	FYBX02009448.1	CDS	1982394	1982657	+
Ebu-V2R32	FYBX02009448.1	CDS	1982871	1983151	+
Ebu-V2R32	FYBX02009448.1	CDS	2022539	2022766	+
Ebu-V2R32	FYBX02009448.1	CDS	2034954	2035077	+
Ebu-V2R32	FYBX02009448.1	CDS	2040341	2040734	+
Ebu-V2R32	FYBX02009448.1	CDS	2045527	2045541	+
Ebu-V2R32	FYBX02009448.1	CDS	2045787	2045868	+
Ebu-V2R32	FYBX02009448.1	CDS	2045936	2046220	+
Ebu-V2R33	FYBX02009448.1	CDS	2330212	2330405	+
Ebu-V2R33	FYBX02009448.1	CDS	2332986	2333289	+
Ebu-V2R33	FYBX02009448.1	CDS	2333403	2333828	+
Ebu-V2R33	FYBX02009448.1	CDS	2340009	2340359	+
Ebu-V2R33	FYBX02009448.1	CDS	2352551	2352719	+
Ebu-V2R33	FYBX02009448.1	CDS	2382823	2382993	+
Ebu-V2R33	FYBX02009448.1	CDS	2383094	2383457	+
Ebu-V2R33	FYBX02009448.1	CDS	2393839	2394337	+
Ebu-V2R34	FYBX02009269.1	CDS	166793	166841	-
Ebu-V2R34	FYBX02009269.1	CDS	166918	167395	-
Ebu-V2R34	FYBX02009269.1	CDS	172006	172389	-
Ebu-V2R34	FYBX02009269.1	CDS	180161	180601	-
Ebu-V2R34	FYBX02009269.1	CDS	181130	181415	-
Ebu-V2R34	FYBX02009269.1	CDS	181640	181925	-
Ebu-V2R34	FYBX02009269.1	CDS	182428	182657	-
Ebu-V2R35	FYBX02010088.1	CDS	1186613	1186647	+
Ebu-V2R35	FYBX02010088.1	CDS	1186953	1187256	+
Ebu-V2R35	FYBX02010088.1	CDS	1187384	1187657	+
Ebu-V2R35	FYBX02010088.1	CDS	1191539	1191762	+
Ebu-V2R35	FYBX02010088.1	CDS	1191823	1192104	+
Ebu-V2R35	FYBX02010088.1	CDS	1204728	1204955	+
Ebu-V2R35	FYBX02010088.1	CDS	1217756	1217879	+
Ebu-V2R35	FYBX02010088.1	CDS	1223846	1224235	+
Ebu-V2R35	FYBX02010088.1	CDS	1246983	1247449	+
Ebu-V2R36	FYBX02009677.1	CDS	137554	138071	-
Ebu-V2R36	FYBX02009677.1	CDS	144528	144554	-
Ebu-V2R36	FYBX02009677.1	CDS	154127	154436	-
Ebu-V2R36	FYBX02009677.1	CDS	155262	155393	-
Ebu-V2R36	FYBX02009677.1	CDS	156411	156644	-
Ebu-V2R36	FYBX02009677.1	CDS	177481	177627	-
Ebu-V2R36	FYBX02009677.1	CDS	178267	178592	-
Ebu-V2R36	FYBX02009677.1	CDS	179654	179903	-
Ebu-V2R36	FYBX02009677.1	CDS	183727	184021	-
Ebu-V2R36	FYBX02009677.1	CDS	186772	187004	-
Ebu-V2R37	FYBX03000002.1	CDS	19279896	19280377	-
Ebu-V2R37	FYBX03000002.1	CDS	19282938	19283318	-
Ebu-V2R37	FYBX03000002.1	CDS	19283433	19283556	-
Ebu-V2R37	FYBX03000002.1	CDS	19286060	19286284	-
Ebu-V2R37	FYBX03000002.1	CDS	19288004	19288259	-
Ebu-V2R37	FYBX03000002.1	CDS	19292619	19292928	-
Ebu-V2R37	FYBX03000002.1	CDS	19293599	19293872	-
Ebu-V2R37	FYBX03000002.1	CDS	19293988	19294290	-
Ebu-V2R38	FYBX03000002.1	CDS	14382853	14383334	-
Ebu-V2R38	FYBX03000002.1	CDS	14383999	14384395	-
Ebu-V2R38	FYBX03000002.1	CDS	14400330	14400605	-
Ebu-V2R38	FYBX03000002.1	CDS	14406087	14406358	-
Ebu-V2R38	FYBX03000002.1	CDS	14406768	14407019	-
Ebu-V2R38	FYBX03000002.1	CDS	14408891	14409164	-
Ebu-V2R38	FYBX03000002.1	CDS	14409288	14409614	-
Ebu-V2R39	FYBX03000002.1	CDS	109156040	109156497	-
Ebu-V2R39	FYBX03000002.1	CDS	109156623	109157009	-
Ebu-V2R39	FYBX03000002.1	CDS	109198689	109198812	-
Ebu-V2R39	FYBX03000002.1	CDS	109199898	109200155	-
Ebu-V2R39	FYBX03000002.1	CDS	109252465	109252780	-
Ebu-V2R39	FYBX03000002.1	CDS	109256172	109256421	-
Ebu-V2R39	FYBX03000002.1	CDS	109263248	109263521	-
Ebu-V2R39	FYBX03000002.1	CDS	109266231	109266539	-
Ebu-V2R40	FYBX03000002.1	CDS	109306838	109307298	-
Ebu-V2R40	FYBX03000002.1	CDS	109307400	109307786	-
Ebu-V2R40	FYBX03000002.1	CDS	109318969	109319092	-
Ebu-V2R40	FYBX03000002.1	CDS	109324424	109324648	-
Ebu-V2R40	FYBX03000002.1	CDS	109380630	109381038	-
Ebu-V2R40	FYBX03000002.1	CDS	109389547	109389676	-
Ebu-V2R40	FYBX03000002.1	CDS	109391920	109392208	-
Ebu-V2R41	FYBX03000002.1	CDS	110156422	110156882	-
Ebu-V2R41	FYBX03000002.1	CDS	110186938	110187336	-
Ebu-V2R41	FYBX03000002.1	CDS	110188120	110188243	-
Ebu-V2R41	FYBX03000002.1	CDS	110195596	110195796	-
Ebu-V2R41	FYBX03000002.1	CDS	110196125	110196407	-
Ebu-V2R41	FYBX03000002.1	CDS	110196837	110197083	-
Ebu-V2R41	FYBX03000002.1	CDS	110197327	110197600	-
Ebu-V2R41	FYBX03000002.1	CDS	110197759	110198052	-
Ebu-V2R42	FYBX03000002.1	CDS	11210570	11211042	-
Ebu-V2R42	FYBX03000002.1	CDS	11212225	11212396	-
Ebu-V2R42	FYBX03000002.1	CDS	11217644	11217798	-
Ebu-V2R42	FYBX03000002.1	CDS	11223771	11223894	-
Ebu-V2R42	FYBX03000002.1	CDS	11226044	11226271	-
Ebu-V2R42	FYBX03000002.1	CDS	11258302	11258840	-
Ebu-V2R42	FYBX03000002.1	CDS	11315441	11315714	-
Ebu-V2R42	FYBX03000002.1	CDS	11321152	11321448	-
Ebu-V2R43	FYBX03000002.1	CDS	112834859	112835144	+
Ebu-V2R43	FYBX03000002.1	CDS	112835769	112836025	+
Ebu-V2R43	FYBX03000002.1	CDS	112845191	112845541	+
Ebu-V2R43	FYBX03000002.1	CDS	112864325	112864552	+
Ebu-V2R43	FYBX03000002.1	CDS	112867264	112867387	+
Ebu-V2R43	FYBX03000002.1	CDS	112867514	112867921	+
Ebu-V2R43	FYBX03000002.1	CDS	112887579	112888018	+
Ebu-V2R44	FYBX03000002.1	CDS	11956546	11956800	+
Ebu-V2R44	FYBX03000002.1	CDS	11957185	11957472	+
Ebu-V2R44	FYBX03000002.1	CDS	11967826	11968085	+
Ebu-V2R44	FYBX03000002.1	CDS	11968194	11968354	+
Ebu-V2R44	FYBX03000002.1	CDS	11969770	11970142	+
Ebu-V2R44	FYBX03000002.1	CDS	11970690	11971155	+
Ebu-V2R45	FYBX03000002.1	CDS	12009984	12010310	+
Ebu-V2R45	FYBX03000002.1	CDS	12051665	12051959	+
Ebu-V2R45	FYBX03000002.1	CDS	12071911	12072404	+
Ebu-V2R45	FYBX03000002.1	CDS	12079700	12079963	+
Ebu-V2R45	FYBX03000002.1	CDS	12080078	12080201	+
Ebu-V2R45	FYBX03000002.1	CDS	12110901	12111290	+
Ebu-V2R45	FYBX03000002.1	CDS	12131671	12132125	+
Ebu-V2R46	FYBX03000002.1	CDS	12148604	12148930	+
Ebu-V2R46	FYBX03000002.1	CDS	12177182	12177455	+
Ebu-V2R46	FYBX03000002.1	CDS	12267207	12267454	+
Ebu-V2R46	FYBX03000002.1	CDS	12267878	12268183	+
Ebu-V2R46	FYBX03000002.1	CDS	12282574	12282795	+
Ebu-V2R46	FYBX03000002.1	CDS	12294443	12294566	+
Ebu-V2R46	FYBX03000002.1	CDS	12300374	12300823	+
Ebu-V2R46	FYBX03000002.1	CDS	12304620	12305020	+
Ebu-V2R47	FYBX03000002.1	CDS	12713225	12713501	+
Ebu-V2R47	FYBX03000002.1	CDS	12798512	12798744	+
Ebu-V2R47	FYBX03000002.1	CDS	12799075	12799407	+
Ebu-V2R47	FYBX03000002.1	CDS	12815863	12816130	+
Ebu-V2R47	FYBX03000002.1	CDS	12817083	12817256	+
Ebu-V2R47	FYBX03000002.1	CDS	12841984	12842373	+
Ebu-V2R47	FYBX03000002.1	CDS	12857119	12857573	+
Ebu-V2R48	FYBX03000002.1	CDS	13373971	13374088	+
Ebu-V2R48	FYBX03000002.1	CDS	13432331	13432699	+
Ebu-V2R48	FYBX03000002.1	CDS	13433428	13433846	+
Ebu-V2R49	FYBX03000002.1	CDS	13551691	13552038	+
Ebu-V2R49	FYBX03000002.1	CDS	13555669	13555899	+
Ebu-V2R49	FYBX03000002.1	CDS	13557784	13557907	+
Ebu-V2R49	FYBX03000002.1	CDS	13558054	13558440	+
Ebu-V2R49	FYBX03000002.1	CDS	13569932	13570377	+
Ebu-V2R50	FYBX03000002.1	CDS	13594879	13595330	-
Ebu-V2R50	FYBX03000002.1	CDS	13610888	13611256	-
Ebu-V2R50	FYBX03000002.1	CDS	13619104	13619227	-
Ebu-V2R50	FYBX03000002.1	CDS	13622421	13622717	-
Ebu-V2R50	FYBX03000002.1	CDS	13653619	13653897	-
Ebu-V2R50	FYBX03000002.1	CDS	13654294	13654556	-
Ebu-V2R50	FYBX03000002.1	CDS	13654915	13655188	-
Ebu-V2R50	FYBX03000002.1	CDS	13655314	13655610	-
Ebu-V2R51	FYBX03000002.1	CDS	13689153	13689260	-
Ebu-V2R51	FYBX03000002.1	CDS	13689340	13689704	-
Ebu-V2R51	FYBX03000002.1	CDS	13690431	13690817	-
Ebu-V2R51	FYBX03000002.1	CDS	13703885	13704008	-
Ebu-V2R51	FYBX03000002.1	CDS	13720813	13721031	-
Ebu-V2R51	FYBX03000002.1	CDS	13724653	13724940	-
Ebu-V2R51	FYBX03000002.1	CDS	13725283	13725542	-
Ebu-V2R51	FYBX03000002.1	CDS	13727097	13727370	-
Ebu-V2R51	FYBX03000002.1	CDS	13727487	13727780	-
Ebu-V2R52	FYBX03000002.1	CDS	13882145	13882620	-
Ebu-V2R52	FYBX03000002.1	CDS	13884435	13884911	-
Ebu-V2R52	FYBX03000002.1	CDS	13885118	13885241	-
Ebu-V2R52	FYBX03000002.1	CDS	13886074	13886339	-
Ebu-V2R52	FYBX03000002.1	CDS	13896311	13896724	-
Ebu-V2R52	FYBX03000002.1	CDS	13902464	13902800	-
Ebu-V2R52	FYBX03000002.1	CDS	13902904	13903182	-
Ebu-V2R53	FYBX03000002.1	CDS	13937903	13938348	-
Ebu-V2R53	FYBX03000002.1	CDS	13940641	13941027	-
Ebu-V2R53	FYBX03000002.1	CDS	13943376	13943499	-
Ebu-V2R53	FYBX03000002.1	CDS	13944327	13944527	-
Ebu-V2R54	FYBX03000002.1	CDS	14061029	14061337	+
Ebu-V2R54	FYBX03000002.1	CDS	14061462	14061735	+
Ebu-V2R54	FYBX03000002.1	CDS	14068016	14068267	+
Ebu-V2R54	FYBX03000002.1	CDS	14068668	14068980	+
Ebu-V2R54	FYBX03000002.1	CDS	14134425	14134790	+
Ebu-V2R54	FYBX03000002.1	CDS	14140956	14141365	+
Ebu-V2R54	FYBX03000002.1	CDS	14142081	14142550	+
Ebu-V2R55	FYBX03000002.1	CDS	1436182	1436601	-
Ebu-V2R55	FYBX03000002.1	CDS	1445401	1445880	-
Ebu-V2R55	FYBX03000002.1	CDS	1472314	1472544	-
Ebu-V2R55	FYBX03000002.1	CDS	1478910	1479208	-
Ebu-V2R55	FYBX03000002.1	CDS	1479609	1479863	-
Ebu-V2R55	FYBX03000002.1	CDS	1492402	1492690	-
Ebu-V2R55	FYBX03000002.1	CDS	1492813	1493098	-
Ebu-V2R55	FYBX03000002.1	CDS	1502247	1502446	-
Ebu-V2R56	FYBX03000002.1	CDS	14650630	14650953	+
Ebu-V2R56	FYBX03000002.1	CDS	14651076	14651349	+
Ebu-V2R56	FYBX03000002.1	CDS	14653834	14654085	+
Ebu-V2R56	FYBX03000002.1	CDS	14654491	14654774	+
Ebu-V2R56	FYBX03000002.1	CDS	14677500	14677778	+
Ebu-V2R56	FYBX03000002.1	CDS	14682458	14682581	+
Ebu-V2R56	FYBX03000002.1	CDS	14688109	14688477	+
Ebu-V2R56	FYBX03000002.1	CDS	14708625	14709076	+
Ebu-V2R57	FYBX03000002.1	CDS	15218226	15218507	+
Ebu-V2R57	FYBX03000002.1	CDS	15218707	15218942	+
Ebu-V2R57	FYBX03000002.1	CDS	15229231	15229609	+
Ebu-V2R57	FYBX03000002.1	CDS	15234448	15234660	+
Ebu-V2R57	FYBX03000002.1	CDS	15235822	15236046	+
Ebu-V2R57	FYBX03000002.1	CDS	15249235	15249358	+
Ebu-V2R57	FYBX03000002.1	CDS	15257430	15258008	+
Ebu-V2R57	FYBX03000002.1	CDS	15296647	15296876	+
Ebu-V2R58	FYBX03000002.1	CDS	152695594	152695917	+
Ebu-V2R58	FYBX03000002.1	CDS	152697769	152698042	+
Ebu-V2R58	FYBX03000002.1	CDS	152709207	152709494	+
Ebu-V2R58	FYBX03000002.1	CDS	152709898	152710151	+
Ebu-V2R58	FYBX03000002.1	CDS	152717866	152718078	+
Ebu-V2R58	FYBX03000002.1	CDS	152738158	152738281	+
Ebu-V2R58	FYBX03000002.1	CDS	152738478	152738897	+
Ebu-V2R58	FYBX03000002.1	CDS	152750415	152750845	+
Ebu-V2R59	FYBX03000002.1	CDS	156255904	156256180	+
Ebu-V2R59	FYBX03000002.1	CDS	156258046	156258309	+
Ebu-V2R59	FYBX03000002.1	CDS	156258832	156259155	+
Ebu-V2R59	FYBX03000002.1	CDS	156263982	156264187	+
Ebu-V2R59	FYBX03000002.1	CDS	156279614	156279737	+
Ebu-V2R59	FYBX03000002.1	CDS	156284729	156285091	+
Ebu-V2R59	FYBX03000002.1	CDS	156296875	156297323	+
Ebu-V2R60	FYBX03000002.1	CDS	16714504	16714958	-
Ebu-V2R60	FYBX03000002.1	CDS	16722875	16723282	-
Ebu-V2R60	FYBX03000002.1	CDS	16745052	16745193	-
Ebu-V2R60	FYBX03000002.1	CDS	16769590	16769817	-
Ebu-V2R60	FYBX03000002.1	CDS	16780559	16781100	-
Ebu-V2R60	FYBX03000002.1	CDS	16810621	16810894	-
Ebu-V2R60	FYBX03000002.1	CDS	16811119	16811415	-
Ebu-V2R61	FYBX03000002.1	CDS	16850433	16850753	+
Ebu-V2R61	FYBX03000002.1	CDS	16850852	16851125	+
Ebu-V2R61	FYBX03000002.1	CDS	16863269	16863525	+
Ebu-V2R61	FYBX03000002.1	CDS	16863886	16864161	+
Ebu-V2R61	FYBX03000002.1	CDS	16872284	16872523	+
Ebu-V2R61	FYBX03000002.1	CDS	16874983	16875106	+
Ebu-V2R61	FYBX03000002.1	CDS	16883541	16883918	+
Ebu-V2R61	FYBX03000002.1	CDS	16884166	16884626	+
Ebu-V2R62	FYBX03000002.1	CDS	16911153	16911428	+
Ebu-V2R62	FYBX03000002.1	CDS	16911540	16911813	+
Ebu-V2R62	FYBX03000002.1	CDS	16914761	16915013	+
Ebu-V2R62	FYBX03000002.1	CDS	16915491	16915738	+
Ebu-V2R62	FYBX03000002.1	CDS	16916073	16916398	+
Ebu-V2R62	FYBX03000002.1	CDS	16927635	16927761	+
Ebu-V2R62	FYBX03000002.1	CDS	16953256	16953645	+
Ebu-V2R62	FYBX03000002.1	CDS	16953760	16954220	+
Ebu-V2R63	FYBX03000002.1	CDS	16987407	16988079	+
Ebu-V2R63	FYBX03000002.1	CDS	17019960	17020414	+
Ebu-V2R63	FYBX03000002.1	CDS	17036958	17037203	+
Ebu-V2R63	FYBX03000002.1	CDS	17040162	17040285	+
Ebu-V2R63	FYBX03000002.1	CDS	17050816	17051205	+
Ebu-V2R63	FYBX03000002.1	CDS	17051320	17051780	+
Ebu-V2R64	FYBX03000002.1	CDS	1774584	1775038	-
Ebu-V2R64	FYBX03000002.1	CDS	1792570	1792983	-
Ebu-V2R64	FYBX03000002.1	CDS	1798834	1798957	-
Ebu-V2R64	FYBX03000002.1	CDS	1823753	1823983	-
Ebu-V2R64	FYBX03000002.1	CDS	1864094	1864365	-
Ebu-V2R64	FYBX03000002.1	CDS	1878465	1878716	-
Ebu-V2R64	FYBX03000002.1	CDS	1910048	1910321	-
Ebu-V2R65	FYBX03000002.1	CDS	18231228	18231697	-
Ebu-V2R65	FYBX03000002.1	CDS	18238988	18239300	-
Ebu-V2R65	FYBX03000002.1	CDS	18241102	18241200	-
Ebu-V2R65	FYBX03000002.1	CDS	18254673	18254900	-
Ebu-V2R65	FYBX03000002.1	CDS	18256098	18256401	-
Ebu-V2R65	FYBX03000002.1	CDS	18256759	18257020	-
Ebu-V2R65	FYBX03000002.1	CDS	18292880	18293192	-
Ebu-V2R66	FYBX03000002.1	CDS	18326700	18327236	-
Ebu-V2R66	FYBX03000002.1	CDS	18342261	18342595	-
Ebu-V2R66	FYBX03000002.1	CDS	18342702	18342825	-
Ebu-V2R66	FYBX03000002.1	CDS	18355098	18355309	-
Ebu-V2R66	FYBX03000002.1	CDS	18367993	18368235	-
Ebu-V2R66	FYBX03000002.1	CDS	18368584	18368865	-
Ebu-V2R66	FYBX03000002.1	CDS	18371859	18372126	-
Ebu-V2R66	FYBX03000002.1	CDS	18381277	18381576	-
Ebu-V2R67	FYBX03000002.1	CDS	18532783	18533240	-
Ebu-V2R67	FYBX03000002.1	CDS	18585868	18586254	-
Ebu-V2R67	FYBX03000002.1	CDS	18586361	18586484	-
Ebu-V2R67	FYBX03000002.1	CDS	18627360	18627587	-
Ebu-V2R67	FYBX03000002.1	CDS	18644656	18644924	-
Ebu-V2R67	FYBX03000002.1	CDS	18645247	18645453	-
Ebu-V2R67	FYBX03000002.1	CDS	18656316	18656604	-
Ebu-V2R68	FYBX03000002.1	CDS	18695413	18695870	-
Ebu-V2R68	FYBX03000002.1	CDS	18708637	18709026	-
Ebu-V2R68	FYBX03000002.1	CDS	18709133	18709256	-
Ebu-V2R68	FYBX03000002.1	CDS	18722622	18722849	-
Ebu-V2R68	FYBX03000002.1	CDS	18755912	18756254	-
Ebu-V2R68	FYBX03000002.1	CDS	18766751	18767008	-
Ebu-V2R68	FYBX03000002.1	CDS	18790860	18791095	-
Ebu-V2R69	FYBX03000002.1	CDS	19531289	19531562	+
Ebu-V2R69	FYBX03000002.1	CDS	19531741	19531995	+
Ebu-V2R69	FYBX03000002.1	CDS	19532626	19532906	+
Ebu-V2R69	FYBX03000002.1	CDS	19539637	19539864	+
Ebu-V2R69	FYBX03000002.1	CDS	19549112	19549235	+
Ebu-V2R69	FYBX03000002.1	CDS	19556823	19557284	+
Ebu-V2R69	FYBX03000002.1	CDS	19560111	19560505	+
Ebu-V2R70	FYBX03000002.1	CDS	20462727	20462999	+
Ebu-V2R70	FYBX03000002.1	CDS	20465894	20466167	+
Ebu-V2R70	FYBX03000002.1	CDS	20483535	20483876	+
Ebu-V2R70	FYBX03000002.1	CDS	20487063	20487250	+
Ebu-V2R70	FYBX03000002.1	CDS	20497047	20497277	+
Ebu-V2R70	FYBX03000002.1	CDS	20504838	20504961	+
Ebu-V2R70	FYBX03000002.1	CDS	20517390	20517779	+
Ebu-V2R70	FYBX03000002.1	CDS	20548283	20548734	+
Ebu-V2R71	FYBX03000002.1	CDS	20758612	20759049	-
Ebu-V2R71	FYBX03000002.1	CDS	20763425	20763840	-
Ebu-V2R71	FYBX03000002.1	CDS	20802950	20803151	-
Ebu-V2R71	FYBX03000002.1	CDS	20812175	20812402	-
Ebu-V2R71	FYBX03000002.1	CDS	20812570	20812848	-
Ebu-V2R71	FYBX03000002.1	CDS	20820017	20820258	-
Ebu-V2R71	FYBX03000002.1	CDS	20830763	20831036	-
Ebu-V2R72	FYBX03000002.1	CDS	20922390	20922934	-
Ebu-V2R72	FYBX03000002.1	CDS	20945534	20945938	-
Ebu-V2R72	FYBX03000002.1	CDS	20995653	20995863	-
Ebu-V2R72	FYBX03000002.1	CDS	21000734	21001012	-
Ebu-V2R72	FYBX03000002.1	CDS	21012674	21012893	-
Ebu-V2R72	FYBX03000002.1	CDS	21021750	21022036	-
Ebu-V2R73	FYBX03000002.1	CDS	21054313	21054764	-
Ebu-V2R73	FYBX03000002.1	CDS	21086689	21087075	-
Ebu-V2R73	FYBX03000002.1	CDS	21091674	21091797	-
Ebu-V2R73	FYBX03000002.1	CDS	21099185	21099412	-
Ebu-V2R73	FYBX03000002.1	CDS	21099556	21099834	-
Ebu-V2R73	FYBX03000002.1	CDS	21101159	21101457	-
Ebu-V2R73	FYBX03000002.1	CDS	21143893	21144166	-
Ebu-V2R73	FYBX03000002.1	CDS	21160999	21161307	-
Ebu-V2R74	FYBX03000002.1	CDS	21446175	21446526	-
Ebu-V2R74	FYBX03000002.1	CDS	21476876	21477054	-
Ebu-V2R74	FYBX03000002.1	CDS	21485828	21486174	-
Ebu-V2R74	FYBX03000002.1	CDS	21502328	21502451	-
Ebu-V2R74	FYBX03000002.1	CDS	21527889	21528116	-
Ebu-V2R74	FYBX03000002.1	CDS	21528294	21528525	-
Ebu-V2R74	FYBX03000002.1	CDS	21550150	21550489	-
Ebu-V2R74	FYBX03000002.1	CDS	21558967	21559240	-
Ebu-V2R74	FYBX03000002.1	CDS	21574229	21574501	-
Ebu-V2R75	FYBX03000002.1	CDS	22855123	22855674	-
Ebu-V2R75	FYBX03000002.1	CDS	22856863	22857179	-
Ebu-V2R75	FYBX03000002.1	CDS	22865762	22865885	-
Ebu-V2R75	FYBX03000002.1	CDS	22890353	22890610	-
Ebu-V2R75	FYBX03000002.1	CDS	22890772	22891110	-
Ebu-V2R76	FYBX03000002.1	CDS	23042535	23042986	-
Ebu-V2R76	FYBX03000002.1	CDS	23048652	23049041	-
Ebu-V2R76	FYBX03000002.1	CDS	23080423	23080508	-
Ebu-V2R76	FYBX03000002.1	CDS	23090276	23090535	-
Ebu-V2R76	FYBX03000002.1	CDS	23114703	23114981	-
Ebu-V2R76	FYBX03000002.1	CDS	23152498	23152737	-
Ebu-V2R77	FYBX03000002.1	CDS	24756437	24756881	-
Ebu-V2R77	FYBX03000002.1	CDS	24757262	24757661	-
Ebu-V2R77	FYBX03000002.1	CDS	24758954	24759077	-
Ebu-V2R77	FYBX03000002.1	CDS	24762283	24762486	-
Ebu-V2R77	FYBX03000002.1	CDS	24788981	24789253	-
Ebu-V2R77	FYBX03000002.1	CDS	24789752	24790005	-
Ebu-V2R77	FYBX03000002.1	CDS	24806870	24807143	-
Ebu-V2R77	FYBX03000002.1	CDS	24807313	24807597	-
Ebu-V2R78	FYBX03000002.1	CDS	26009289	26009746	-
Ebu-V2R78	FYBX03000002.1	CDS	26010503	26010880	-
Ebu-V2R78	FYBX03000002.1	CDS	26028467	26028590	-
Ebu-V2R78	FYBX03000002.1	CDS	26030745	26030969	-
Ebu-V2R78	FYBX03000002.1	CDS	26031319	26031613	-
Ebu-V2R78	FYBX03000002.1	CDS	26034735	26034987	-
Ebu-V2R78	FYBX03000002.1	CDS	26045511	26045817	-
Ebu-V2R79	FYBX03000002.1	CDS	49769075	49769578	-
Ebu-V2R79	FYBX03000002.1	CDS	49776558	49776913	-
Ebu-V2R79	FYBX03000002.1	CDS	49799677	49799773	-
Ebu-V2R79	FYBX03000002.1	CDS	49809256	49809483	-
Ebu-V2R79	FYBX03000002.1	CDS	49880858	49881106	-
Ebu-V2R80	FYBX03000002.1	CDS	50434752	50435172	-
Ebu-V2R80	FYBX03000002.1	CDS	50435697	50436205	-
Ebu-V2R81	FYBX03000002.1	CDS	51013607	51014039	-
Ebu-V2R81	FYBX03000002.1	CDS	51025305	51025698	-
Ebu-V2R81	FYBX03000002.1	CDS	51076055	51076223	-
Ebu-V2R81	FYBX03000002.1	CDS	51086559	51086768	-
Ebu-V2R81	FYBX03000002.1	CDS	51086874	51087161	-
Ebu-V2R81	FYBX03000002.1	CDS	51087510	51087782	-
Ebu-V2R81	FYBX03000002.1	CDS	51143536	51143841	-
Ebu-V2R82	FYBX03000002.1	CDS	51212423	51212913	-
Ebu-V2R82	FYBX03000002.1	CDS	51301379	51301784	-
Ebu-V2R83	FYBX03000002.1	CDS	51527648	51527959	+
Ebu-V2R83	FYBX03000002.1	CDS	51548660	51548933	+
Ebu-V2R83	FYBX03000002.1	CDS	51582264	51582584	+
Ebu-V2R83	FYBX03000002.1	CDS	51583111	51583325	+
Ebu-V2R83	FYBX03000002.1	CDS	51587614	51587835	+
Ebu-V2R83	FYBX03000002.1	CDS	51588344	51588485	+
Ebu-V2R83	FYBX03000002.1	CDS	51630736	51631125	+
Ebu-V2R83	FYBX03000002.1	CDS	51635402	51635868	+
Ebu-V2R84	FYBX03000002.1	CDS	51671676	51672038	+
Ebu-V2R84	FYBX03000002.1	CDS	51696174	51696447	+
Ebu-V2R84	FYBX03000002.1	CDS	51699376	51699651	+
Ebu-V2R84	FYBX03000002.1	CDS	51700012	51700286	+
Ebu-V2R84	FYBX03000002.1	CDS	51707156	51707377	+
Ebu-V2R84	FYBX03000002.1	CDS	51709368	51709491	+
Ebu-V2R84	FYBX03000002.1	CDS	51709645	51710034	+
Ebu-V2R84	FYBX03000002.1	CDS	51716625	51717082	+
Ebu-V2R85	FYBX03000002.1	CDS	52324398	52324840	-
Ebu-V2R85	FYBX03000002.1	CDS	52326057	52326446	-
Ebu-V2R85	FYBX03000002.1	CDS	52356520	52356643	-
Ebu-V2R85	FYBX03000002.1	CDS	52368679	52368897	-
Ebu-V2R85	FYBX03000002.1	CDS	52385811	52386091	-
Ebu-V2R85	FYBX03000002.1	CDS	52391116	52391364	-
Ebu-V2R85	FYBX03000002.1	CDS	52394566	52394899	-
Ebu-V2R85	FYBX03000002.1	CDS	52395198	52395461	-
Ebu-V2R86	FYBX03000002.1	CDS	52611257	52611732	-
Ebu-V2R86	FYBX03000002.1	CDS	52633242	52633631	-
Ebu-V2R86	FYBX03000002.1	CDS	52635434	52635557	-
Ebu-V2R87	FYBX03000002.1	CDS	5390763	5391235	-
Ebu-V2R87	FYBX03000002.1	CDS	5432851	5433231	-
Ebu-V2R87	FYBX03000002.1	CDS	5434696	5434768	-
Ebu-V2R87	FYBX03000002.1	CDS	5462959	5463183	-
Ebu-V2R87	FYBX03000002.1	CDS	5463265	5463568	-
Ebu-V2R87	FYBX03000002.1	CDS	5464010	5464259	-
Ebu-V2R87	FYBX03000002.1	CDS	5494333	5494606	-
Ebu-V2R87	FYBX03000002.1	CDS	5498176	5498475	-
Ebu-V2R88	FYBX03000002.1	CDS	5534030	5534487	-
Ebu-V2R88	FYBX03000002.1	CDS	5569172	5569561	-
Ebu-V2R88	FYBX03000002.1	CDS	5575085	5575208	-
Ebu-V2R88	FYBX03000002.1	CDS	5591340	5591567	-
Ebu-V2R88	FYBX03000002.1	CDS	5622703	5622968	-
Ebu-V2R88	FYBX03000002.1	CDS	5623344	5623613	-
Ebu-V2R88	FYBX03000002.1	CDS	5650623	5650899	-
Ebu-V2R89	FYBX03000002.1	CDS	5778725	5779182	-
Ebu-V2R89	FYBX03000002.1	CDS	5790087	5790476	-
Ebu-V2R89	FYBX03000002.1	CDS	5790571	5790694	-
Ebu-V2R89	FYBX03000002.1	CDS	5805674	5805901	-
Ebu-V2R89	FYBX03000002.1	CDS	5818375	5818676	-
Ebu-V2R89	FYBX03000002.1	CDS	5819034	5819282	-
Ebu-V2R89	FYBX03000002.1	CDS	5823735	5824008	-
Ebu-V2R90	FYBX03000002.1	CDS	5868536	5868993	-
Ebu-V2R90	FYBX03000002.1	CDS	5874095	5874484	-
Ebu-V2R90	FYBX03000002.1	CDS	5874592	5874715	-
Ebu-V2R90	FYBX03000002.1	CDS	5906499	5906726	-
Ebu-V2R90	FYBX03000002.1	CDS	5936275	5936543	-
Ebu-V2R90	FYBX03000002.1	CDS	5936889	5937170	-
Ebu-V2R90	FYBX03000002.1	CDS	5993426	5993723	-
Ebu-V2R91	FYBX03000002.1	CDS	59195740	59196289	+
Ebu-V2R91	FYBX03000002.1	CDS	59216663	59216940	+
Ebu-V2R91	FYBX03000002.1	CDS	59232974	59233195	+
Ebu-V2R91	FYBX03000002.1	CDS	59240226	59240349	+
Ebu-V2R91	FYBX03000002.1	CDS	59271278	59271667	+
Ebu-V2R91	FYBX03000002.1	CDS	59333892	59334343	+
Ebu-V2R92	FYBX03000002.1	CDS	59490803	59491115	+
Ebu-V2R92	FYBX03000002.1	CDS	59491197	59491466	+
Ebu-V2R92	FYBX03000002.1	CDS	59491750	59492027	+
Ebu-V2R92	FYBX03000002.1	CDS	59492154	59492354	+
Ebu-V2R92	FYBX03000002.1	CDS	59509962	59510102	+
Ebu-V2R92	FYBX03000002.1	CDS	59510271	59510622	+
Ebu-V2R92	FYBX03000002.1	CDS	59526833	59527296	+
Ebu-V2R93	FYBX03000002.1	CDS	60841773	60842233	-
Ebu-V2R93	FYBX03000002.1	CDS	60842904	60843290	-
Ebu-V2R93	FYBX03000002.1	CDS	60851911	60852025	-
Ebu-V2R93	FYBX03000002.1	CDS	60885745	60886056	-
Ebu-V2R93	FYBX03000002.1	CDS	60886241	60886567	-
Ebu-V2R93	FYBX03000002.1	CDS	60916221	60916414	-
Ebu-V2R93	FYBX03000002.1	CDS	60923794	60924067	-
Ebu-V2R93	FYBX03000002.1	CDS	60930535	60930831	-
Ebu-V2R94	FYBX03000002.1	CDS	6087855	6088324	-
Ebu-V2R94	FYBX03000002.1	CDS	6094330	6094683	-
Ebu-V2R94	FYBX03000002.1	CDS	6096943	6097066	-
Ebu-V2R94	FYBX03000002.1	CDS	6136798	6137025	-
Ebu-V2R94	FYBX03000002.1	CDS	6162098	6162302	-
Ebu-V2R94	FYBX03000002.1	CDS	6167263	6167659	-
Ebu-V2R94	FYBX03000002.1	CDS	6168253	6168520	-
Ebu-V2R94	FYBX03000002.1	CDS	6168730	6168960	-
Ebu-V2R95	FYBX03000002.1	CDS	61006274	61006550	+
Ebu-V2R95	FYBX03000002.1	CDS	61015508	61016040	+
Ebu-V2R95	FYBX03000002.1	CDS	61022857	61023084	+
Ebu-V2R95	FYBX03000002.1	CDS	61024967	61025090	+
Ebu-V2R95	FYBX03000002.1	CDS	61025185	61025557	+
Ebu-V2R95	FYBX03000002.1	CDS	61061193	61061682	+
Ebu-V2R96	FYBX03000002.1	CDS	62187080	62187335	+
Ebu-V2R96	FYBX03000002.1	CDS	62188011	62188471	+
Ebu-V2R97	FYBX03000002.1	CDS	6240164	6240543	-
Ebu-V2R97	FYBX03000002.1	CDS	6280119	6280501	-
Ebu-V2R97	FYBX03000002.1	CDS	6313536	6313774	-
Ebu-V2R97	FYBX03000002.1	CDS	6322302	6322501	-
Ebu-V2R97	FYBX03000002.1	CDS	6335527	6335871	-
Ebu-V2R97	FYBX03000002.1	CDS	6344108	6344338	-
Ebu-V2R97	FYBX03000002.1	CDS	6371212	6371485	-
Ebu-V2R97	FYBX03000002.1	CDS	6380573	6380842	-
Ebu-V2R98	FYBX03000002.1	CDS	62487146	62487406	+
Ebu-V2R98	FYBX03000002.1	CDS	62487739	62488012	+
Ebu-V2R98	FYBX03000002.1	CDS	62512340	62512689	+
Ebu-V2R98	FYBX03000002.1	CDS	62513113	62513343	+
Ebu-V2R98	FYBX03000002.1	CDS	62515936	62516186	+
Ebu-V2R98	FYBX03000002.1	CDS	62517527	62517630	+
Ebu-V2R98	FYBX03000002.1	CDS	62553380	62553751	+
Ebu-V2R98	FYBX03000002.1	CDS	62553883	62554391	+
Ebu-V2R99	FYBX03000002.1	CDS	62568632	62569194	-
Ebu-V2R99	FYBX03000002.1	CDS	62583622	62583927	-
Ebu-V2R99	FYBX03000002.1	CDS	62614235	62614511	-
Ebu-V2R99	FYBX03000002.1	CDS	62687754	62688049	-
Ebu-V2R99	FYBX03000002.1	CDS	62692730	62693003	-
Ebu-V2R100	FYBX03000002.1	CDS	6495202	6495677	-
Ebu-V2R100	FYBX03000002.1	CDS	6497045	6497497	-
Ebu-V2R100	FYBX03000002.1	CDS	6511546	6511747	-
Ebu-V2R100	FYBX03000002.1	CDS	6541008	6541288	-
Ebu-V2R100	FYBX03000002.1	CDS	6541511	6541805	-
Ebu-V2R101	FYBX03000002.1	CDS	6611162	6611637	-
Ebu-V2R101	FYBX03000002.1	CDS	6624378	6624692	-
Ebu-V2R101	FYBX03000002.1	CDS	6645442	6645565	-
Ebu-V2R101	FYBX03000002.1	CDS	6645663	6645893	-
Ebu-V2R102	FYBX03000002.1	CDS	7019458	7019671	+
Ebu-V2R102	FYBX03000002.1	CDS	7020044	7020351	+
Ebu-V2R102	FYBX03000002.1	CDS	7021297	7021524	+
Ebu-V2R102	FYBX03000002.1	CDS	7021605	7021797	+
Ebu-V2R102	FYBX03000002.1	CDS	7035005	7035394	+
Ebu-V2R102	FYBX03000002.1	CDS	7050765	7051219	+
Ebu-V2R103	FYBX03000002.1	CDS	7102836	7103112	+
Ebu-V2R103	FYBX03000002.1	CDS	7120076	7120363	+
Ebu-V2R103	FYBX03000002.1	CDS	7120730	7120980	+
Ebu-V2R103	FYBX03000002.1	CDS	7121418	7121698	+
Ebu-V2R103	FYBX03000002.1	CDS	7134719	7134834	+
Ebu-V2R103	FYBX03000002.1	CDS	7140597	7140991	+
Ebu-V2R103	FYBX03000002.1	CDS	7154125	7154604	+
Ebu-V2R104	FYBX03000002.1	CDS	7376791	7377069	+
Ebu-V2R104	FYBX03000002.1	CDS	7384125	7384398	+
Ebu-V2R104	FYBX03000002.1	CDS	7385023	7385272	+
Ebu-V2R104	FYBX03000002.1	CDS	7385573	7385930	+
Ebu-V2R104	FYBX03000002.1	CDS	7386232	7386327	+
Ebu-V2R104	FYBX03000002.1	CDS	7386900	7387037	+
Ebu-V2R104	FYBX03000002.1	CDS	7391102	7391225	+
Ebu-V2R104	FYBX03000002.1	CDS	7392165	7392554	+
Ebu-V2R104	FYBX03000002.1	CDS	7414053	7414501	+
Ebu-V2R105	FYBX03000002.1	CDS	7676857	7677124	+
Ebu-V2R105	FYBX03000002.1	CDS	7697558	7697968	+
Ebu-V2R105	FYBX03000002.1	CDS	7698257	7698453	+
Ebu-V2R105	FYBX03000002.1	CDS	7708585	7708812	+
Ebu-V2R105	FYBX03000002.1	CDS	7734173	7734296	+
Ebu-V2R105	FYBX03000002.1	CDS	7734401	7734793	+
Ebu-V2R105	FYBX03000002.1	CDS	7760386	7760843	+
Ebu-V2R106	FYBX03000002.1	CDS	7857257	7857463	+
Ebu-V2R106	FYBX03000002.1	CDS	7857990	7858190	+
Ebu-V2R106	FYBX03000002.1	CDS	7861528	7861731	+
Ebu-V2R106	FYBX03000002.1	CDS	7861914	7862037	+
Ebu-V2R106	FYBX03000002.1	CDS	7872605	7872994	+
Ebu-V2R106	FYBX03000002.1	CDS	7897260	7897714	+
Ebu-V2R107	FYBX03000002.1	CDS	8097745	8097871	+
Ebu-V2R107	FYBX03000002.1	CDS	8098108	8098293	+
Ebu-V2R107	FYBX03000002.1	CDS	8119695	8120089	+
Ebu-V2R107	FYBX03000002.1	CDS	8126417	8126677	+
Ebu-V2R107	FYBX03000002.1	CDS	8133458	8133634	+
Ebu-V2R108	FYBX03000002.1	CDS	81438509	81438941	-
Ebu-V2R108	FYBX03000002.1	CDS	81452200	81452596	-
Ebu-V2R108	FYBX03000002.1	CDS	81492752	81492890	-
Ebu-V2R108	FYBX03000002.1	CDS	81503775	81503993	-
Ebu-V2R108	FYBX03000002.1	CDS	81536540	81536803	-
Ebu-V2R108	FYBX03000002.1	CDS	81537395	81537660	-
Ebu-V2R108	FYBX03000002.1	CDS	81537775	81538048	-
Ebu-V2R108	FYBX03000002.1	CDS	81545678	81546049	-
Ebu-V2R109	FYBX03000002.1	CDS	82913336	82913914	+
Ebu-V2R109	FYBX03000002.1	CDS	82915711	82915915	+
Ebu-V2R109	FYBX03000002.1	CDS	82925302	82925405	+
Ebu-V2R109	FYBX03000002.1	CDS	82926215	82926329	+
Ebu-V2R109	FYBX03000002.1	CDS	82946769	82947149	+
Ebu-V2R109	FYBX03000002.1	CDS	83005596	83006056	+
Ebu-V2R110	FYBX03000002.1	CDS	83088171	83088612	-
Ebu-V2R110	FYBX03000002.1	CDS	83089714	83090128	-
Ebu-V2R110	FYBX03000002.1	CDS	83133880	83134033	-
Ebu-V2R110	FYBX03000002.1	CDS	83143425	83143685	-
Ebu-V2R111	FYBX03000002.1	CDS	8370468	8370921	+
Ebu-V2R111	FYBX03000002.1	CDS	8371276	8371433	+
Ebu-V2R111	FYBX03000002.1	CDS	8387035	8387218	+
Ebu-V2R111	FYBX03000002.1	CDS	8387364	8387546	+
Ebu-V2R111	FYBX03000002.1	CDS	8398376	8398765	+
Ebu-V2R111	FYBX03000002.1	CDS	8410104	8410552	+
Ebu-V2R112	FYBX03000002.1	CDS	8606808	8607131	+
Ebu-V2R112	FYBX03000002.1	CDS	8639191	8639316	+
Ebu-V2R112	FYBX03000002.1	CDS	8643312	8643432	+
Ebu-V2R112	FYBX03000002.1	CDS	8643694	8643963	+
Ebu-V2R112	FYBX03000002.1	CDS	8644336	8644607	+
Ebu-V2R112	FYBX03000002.1	CDS	8648483	8648752	+
Ebu-V2R112	FYBX03000002.1	CDS	8648826	8648949	+
Ebu-V2R112	FYBX03000002.1	CDS	8688713	8689160	+
Ebu-V2R112	FYBX03000002.1	CDS	8694853	8695261	+
Ebu-V2R113	FYBX03000002.1	CDS	8712384	8712660	+
Ebu-V2R113	FYBX03000002.1	CDS	8721267	8721541	+
Ebu-V2R113	FYBX03000002.1	CDS	8721872	8722130	+
Ebu-V2R113	FYBX03000002.1	CDS	8732302	8732523	+
Ebu-V2R113	FYBX03000002.1	CDS	8749621	8750158	+
Ebu-V2R113	FYBX03000002.1	CDS	8753217	8753664	+
Ebu-V2R114	FYBX03000002.1	CDS	8834508	8834762	+
Ebu-V2R114	FYBX03000002.1	CDS	8835122	8835452	+
Ebu-V2R114	FYBX03000002.1	CDS	8880079	8880503	+
Ebu-V2R114	FYBX03000002.1	CDS	8887830	8888096	+
Ebu-V2R114	FYBX03000002.1	CDS	8891914	8892037	+
Ebu-V2R114	FYBX03000002.1	CDS	8910717	8911124	+
Ebu-V2R114	FYBX03000002.1	CDS	8913020	8913462	+
Ebu-V2R115	FYBX03000002.1	CDS	9434502	9434959	-
Ebu-V2R115	FYBX03000002.1	CDS	9447863	9448252	-
Ebu-V2R115	FYBX03000002.1	CDS	9449573	9449737	-
Ebu-V2R115	FYBX03000002.1	CDS	9477098	9477329	-
Ebu-V2R115	FYBX03000002.1	CDS	9509750	9510022	-
Ebu-V2R115	FYBX03000002.1	CDS	9510443	9510729	-
Ebu-V2R115	FYBX03000002.1	CDS	9517069	9517342	-
Ebu-V2R115	FYBX03000002.1	CDS	9521587	9521898	-
Ebu-V2R116	FYBX03000002.1	CDS	94703846	94704131	+
Ebu-V2R116	FYBX03000002.1	CDS	94729841	94730592	+
Ebu-V2R116	FYBX03000002.1	CDS	94763958	94764168	+
Ebu-V2R116	FYBX03000002.1	CDS	94792192	94792578	+
Ebu-V2R116	FYBX03000002.1	CDS	94816829	94817286	+
Ebu-V2R117	FYBX03000002.1	CDS	94915302	94915701	-
Ebu-V2R117	FYBX03000002.1	CDS	94920004	94920344	-
Ebu-V2R118	FYBX03000002.1	CDS	95566947	95567207	+
Ebu-V2R118	FYBX03000002.1	CDS	95570356	95570479	+
Ebu-V2R118	FYBX03000002.1	CDS	95580095	95580484	+
Ebu-V2R118	FYBX03000002.1	CDS	95584236	95584756	+
Ebu-V2R119	FYBX03000002.1	CDS	95858743	95859212	-
Ebu-V2R119	FYBX03000002.1	CDS	95861633	95862016	-
Ebu-V2R119	FYBX03000002.1	CDS	95869927	95870050	-
Ebu-V2R119	FYBX03000002.1	CDS	95879701	95879952	-
Ebu-V2R119	FYBX03000002.1	CDS	95906464	95906740	-
Ebu-V2R119	FYBX03000002.1	CDS	95908718	95908961	-
Ebu-V2R119	FYBX03000002.1	CDS	95928681	95928954	-
Ebu-V2R119	FYBX03000002.1	CDS	95929108	95929437	-
Ebu-V2R120	FYBX03000002.1	CDS	95963457	95963917	-
Ebu-V2R120	FYBX03000002.1	CDS	95965117	95965506	-
Ebu-V2R120	FYBX03000002.1	CDS	95972277	95972400	-
Ebu-V2R120	FYBX03000002.1	CDS	95995037	95995333	-
Ebu-V2R121	FYBX03000002.1	CDS	96094986	96095462	-
Ebu-V2R121	FYBX03000002.1	CDS	96098007	96098377	-
Ebu-V2R121	FYBX03000002.1	CDS	96098484	96098672	-
Ebu-V2R121	FYBX03000002.1	CDS	96101374	96101581	-
Ebu-V2R121	FYBX03000002.1	CDS	96189242	96189538	-
Ebu-V2R121	FYBX03000002.1	CDS	96189824	96190068	-
Ebu-V2R121	FYBX03000002.1	CDS	96198679	96198955	-
Ebu-V2R122	FYBX03000002.1	CDS	96237356	96237777	-
Ebu-V2R122	FYBX03000002.1	CDS	96255550	96255957	-
Ebu-V2R122	FYBX03000002.1	CDS	96256064	96256244	-
Ebu-V2R122	FYBX03000002.1	CDS	96263564	96263785	-
Ebu-V2R122	FYBX03000002.1	CDS	96267228	96267512	-
Ebu-V2R122	FYBX03000002.1	CDS	96267822	96268061	-
Ebu-V2R123	FYBX03000002.1	CDS	96327589	96328036	-
Ebu-V2R123	FYBX03000002.1	CDS	96328266	96328662	-
Ebu-V2R123	FYBX03000002.1	CDS	96334236	96334359	-
Ebu-V2R123	FYBX03000002.1	CDS	96352208	96352426	-
Ebu-V2R123	FYBX03000002.1	CDS	96387436	96387708	-
Ebu-V2R123	FYBX03000002.1	CDS	96388078	96388412	-
Ebu-V2R123	FYBX03000002.1	CDS	96405963	96406236	-
Ebu-V2R124	FYBX03000002.1	CDS	96496095	96496504	-
Ebu-V2R124	FYBX03000002.1	CDS	96532940	96533396	-
Ebu-V2R125	FYBX03000002.1	CDS	9715863	9716362	-
Ebu-V2R125	FYBX03000002.1	CDS	9728017	9728406	-
Ebu-V2R125	FYBX03000002.1	CDS	9764306	9764447	-
Ebu-V2R125	FYBX03000002.1	CDS	9776466	9776645	-
Ebu-V2R125	FYBX03000002.1	CDS	9780682	9781048	-
Ebu-V2R125	FYBX03000002.1	CDS	9794413	9794732	-
Ebu-V2R126	FYBX03000002.1	CDS	9815014	9815465	-
Ebu-V2R126	FYBX03000002.1	CDS	9828786	9829257	-
Ebu-V2R127	FYBX03000002.1	CDS	98230191	98230402	+
Ebu-V2R127	FYBX03000002.1	CDS	98230599	98230872	+
Ebu-V2R127	FYBX03000002.1	CDS	98232100	98232342	+
Ebu-V2R127	FYBX03000002.1	CDS	98268583	98268853	+
Ebu-V2R127	FYBX03000002.1	CDS	98270389	98270690	+
Ebu-V2R127	FYBX03000002.1	CDS	98270841	98271068	+
Ebu-V2R127	FYBX03000002.1	CDS	98272426	98272557	+
Ebu-V2R127	FYBX03000002.1	CDS	98272758	98273136	+
Ebu-V2R127	FYBX03000002.1	CDS	98273276	98273745	+
Ebu-V2R128	FYBX03000004.1	CDS	124489034	124489327	+
Ebu-V2R128	FYBX03000004.1	CDS	124498853	124499126	+
Ebu-V2R128	FYBX03000004.1	CDS	124514691	124514923	+
Ebu-V2R128	FYBX03000004.1	CDS	124521679	124521888	+
Ebu-V2R128	FYBX03000004.1	CDS	124526956	124527060	+
Ebu-V2R128	FYBX03000004.1	CDS	124529461	124529685	+
Ebu-V2R128	FYBX03000004.1	CDS	124536998	124537130	+
Ebu-V2R128	FYBX03000004.1	CDS	124553160	124553486	+
Ebu-V2R128	FYBX03000004.1	CDS	124572591	124573030	+
Ebu-V2R129	FYBX03000004.1	CDS	43084609	43085502	+
Ebu-V2R130	FYBX03000004.1	CDS	66940621	66940747	+
Ebu-V2R130	FYBX03000004.1	CDS	66953063	66953431	+
Ebu-V2R130	FYBX03000004.1	CDS	66954448	66954929	+
Ebu-V2R131	FYBX03000006.1	CDS	96528038	96528311	+
Ebu-V2R131	FYBX03000006.1	CDS	96535084	96535380	+
Ebu-V2R131	FYBX03000006.1	CDS	96546501	96546805	+
Ebu-V2R131	FYBX03000006.1	CDS	96548041	96548268	+
Ebu-V2R131	FYBX03000006.1	CDS	96548845	96548968	+
Ebu-V2R131	FYBX03000006.1	CDS	96576906	96577765	+
Ebu-V2R132	FYBX03000006.1	CDS	96789807	96790116	-
Ebu-V2R132	FYBX03000006.1	CDS	96790455	96790848	-
Ebu-V2R132	FYBX03000006.1	CDS	96809801	96809924	-
Ebu-V2R132	FYBX03000006.1	CDS	96812424	96812650	-
Ebu-V2R132	FYBX03000006.1	CDS	96824644	96824836	-
Ebu-V2R132	FYBX03000006.1	CDS	96825166	96825471	-
Ebu-V2R133	FYBX03000006.1	CDS	97186463	97187322	-
Ebu-V2R133	FYBX03000006.1	CDS	97196435	97196528	-
Ebu-V2R133	FYBX03000006.1	CDS	97207380	97207607	-
Ebu-V2R133	FYBX03000006.1	CDS	97223935	97224216	-
Ebu-V2R133	FYBX03000006.1	CDS	97292903	97293177	-
Ebu-V2R133	FYBX03000006.1	CDS	97295852	97296179	-
Ebu-V2R134	FYBX03000006.1	CDS	98406624	98407480	-
Ebu-V2R134	FYBX03000006.1	CDS	98424981	98425114	-
Ebu-V2R134	FYBX03000006.1	CDS	98425618	98425814	-
Ebu-V2R134	FYBX03000006.1	CDS	98441769	98442073	-
Ebu-V2R134	FYBX03000006.1	CDS	98477031	98477274	-
Ebu-V2R134	FYBX03000006.1	CDS	98504600	98504716	-
Ebu-V2R134	FYBX03000006.1	CDS	98509190	98509402	-
Ebu-V2R135	FYBX03000006.1	CDS	98652553	98652813	+
Ebu-V2R135	FYBX03000006.1	CDS	98653042	98653315	+
Ebu-V2R135	FYBX03000006.1	CDS	98702034	98702300	+
Ebu-V2R135	FYBX03000006.1	CDS	98706938	98707175	+
Ebu-V2R135	FYBX03000006.1	CDS	98711187	98711241	+
Ebu-V2R135	FYBX03000006.1	CDS	98713373	98713600	+
Ebu-V2R135	FYBX03000006.1	CDS	98732451	98732574	+
Ebu-V2R135	FYBX03000006.1	CDS	98732826	98733688	+
