## Supplemental File 2 for "Genome-wide and gene expression analyses of the hagfish olfactory receptors illuminate lineage-specific diversification of olfaction in basal vertebrates"

### Sheet: Lamprey mOR
Gene name	Protein ID	Gene ID in Niimura 2009
Pma-OR1	XP_032804020.1	-
Pma-OR2	XP_032809026.1	PemaORc28513.1P
Pma-OR3	XP_032820515.1	-
Pma-OR4	XP_032823909.1	-
Pma-OR5	XP_032824003.1	-
Pma-OR6	XP_032830835.1	PemaORc23927.1
Pma-OR7	XP_032831019.1	PemaORc4224.2
Pma-OR8	XP_032831033.1	PemaORc12996.1
Pma-OR9	XP_032831034.1	PemaORc28446.1
Pma-OR10	XP_032831035.1	PemaORc15007.1
Pma-OR11	XP_032831042.1	PemaORc18242.1
Pma-OR12	XP_032831043.1	PemaORc32599.1
Pma-OR13	XP_032831050.1	PemaORc18308.1P
Pma-OR14	XP_032831062.1	PemaORc12676.1
Pma-OR15	XP_032831065.1	-
Pma-OR16	XP_032831118.1	PemaORc10150.1
Pma-OR17	XP_032831119.1	PemaORc2551.1P
Pma-OR18	XP_032831120.1	PemaORc4620.1
Pma-OR19	XP_032831123.1	PemaORc3418.1
Pma-OR20	XP_032831139.1	PemaORc1546.1
Pma-OR21	XP_032831142.1	PemaORc3418.2
Pma-OR22	XP_032831147.1	PemaORc1546.3
Pma-OR23	XP_032831154.1	PemaORc2351.1P
Pma-OR24	XP_032831159.1	PemaORc4224.1
Pma-OR25	XP_032831160.1	PemaORc12174.1
Pma-OR26	XP_032831182.1	PemaORc4620.2T
Pma-OR27	XP_032832072.1	PemaORc13838.1
Pma-OR28	XP_032832125.1	PemaORc21712.1
Pma-OR29	XP_032832130.1	PemaORc10456.1
Pma-OR30	XP_032832401.1	PemaORc183.1T, PemaORc1147.1T
Pma-OR31	XP_032832441.1	-
Pma-OR32	XP_032834162.1	-
Pma-OR33	XP_032834287.1	PemaORc14625.1
Pma-OR34	XP_032834288.1	PemaORc23183.1
Pma-OR35	XP_032834985.1	-
Pma-OR36	XP_032834988.1	-
Pma-OR37	XP_032834991.1	-
Pma-OR38	XP_032834992.1	-
Pma-OR39	XP_032834994.1	PemaORc17861.1P
Pma-OR40	XP_032834997.1	-
Pma-OR41	XP_032834998.1	PemaORc43732.1P, PemaORc52127.2P
Pma-OR42	XP_032834999.1	PemaORc79239.1
Pma-OR43	XP_032835001.1	-
Pma-OR44	XP_032835074.1	PemaORc52747.1
Pma-OR45	XP_032835075.1	PemaORc22469.1, PemaORc31518.1, PemaORc31408.1
Pma-OR46	XP_032835076.1	PemaORc23284.1
Pma-OR47	XP_032835077.1	PemaORc92752.1T
Pma-OR48	XP_032835078.1	-
Pma-OR49	XP_032835079.1	-
Pma-OR50	XP_032835081.1	-
Pma-OR51	XP_032835082.1	PemaORc21729.1
Pma-OR52	XP_032835084.1	PemaORc85524.1
Pma-OR53	XP_032835085.1	PemaORc33801.1
Pma-OR54	XP_032835086.1	-
Pma-OR55	XP_032835550.1	-
Pma-OR56	XP_032835597.1	-
Pma-OR57	XP_032824004.1	-
Pma-OR58	XP_032831181.1	PemaORc8377.1P
Pma-OR59	XP_032832371.1	PemaORc12726.1
Pma-OR60	XP_032834166.1	-
Pma-OR61	XP_032835088.1	PemaORc30011.1
Pma-OR62	XP_032834990.1	PemaORc82651.1P

### Sheet: Lamprey V1R
Gene name	Protein ID	Scaffold	Start	End	Strand
Pma-V1R7	XP_032825712.1	-	-	-	-
Pma-V1R8	-	NC_046069.1	10085752	10078794	-
Lth-V1R8	g18364	-	-	-	-
